# Deconvolution of the on-target activity of plasmepsin V peptidomimetics in *P. falciparum* parasites

**DOI:** 10.1101/2025.07.24.666510

**Authors:** Wenyin Su, William Nguyen, Ghizal Siddiqui, Jerzy M. Dziekan, Danushka Marapana, Jocelyn S. Penington, Somya Mehra, Zahra Razook, Kirsty McCann, Anna Ngo, Kate E. Jarman, Alyssa Barry, Anthony T. Papenfuss, Paul R. Gilson, Darren J. Creek, Alan F. Cowman, Brad E. Sleebs, Madeline G. Dans

## Abstract

Plasmepsin V (PMV), an essential aspartyl protease, plays a critical role during the asexual blood stage of infection of *Plasmodium* by enabling the export of parasite proteins into the host red blood cell. This export is vital for parasite survival and pathogenesis, making PMV an attractive target for antimalarial drug development. Peptidomimetic inhibitors designed to mimic the natural substrate of PMV have demonstrated potent parasite-killing activity by blocking protein export. While these compounds have been instrumental in validating PMV as a bona fide antimalarial target, inconsistencies between their biochemical potency and cellular activity have raised questions regarding their precise mechanism of action. In this study, we employed chemoproteomic approaches, including solvent induced protein precipitation (SIP) and intact-cell thermal PISA profiling, to demonstrate PMV target engagement by the peptidomimetics. To further support these findings, we generated parasite lines exhibiting reduced sensitivity to peptidomimetics. Through whole-genome sequencing of these parasite lines, a single nucleotide variant (SNV) within the *pmv* gene was revealed. This mutation was later validated using reverse genetics, confirming its role in mediating resistance. Together, these data provide strong evidence that the peptidomimetics exert their antimalarial activity by directly targeting PMV. These findings further support the potential of PMV as a validated and promising target for future antimalarial drug development.
