## Supplemental Table S1 for "Deconvolution of the on-target activity of plasmepsin V peptidomimetics in *P. falciparum* parasites"

### Sheet: Table SX. Complete hit list fro
		Protein	comparison	missingness	diff	CI_2.5	CI_97.5	avg_abundance	t_statistic	pval	adj_pval	B	n_obs	ID	gradient	Class	Peptide_No
	1	A0A143ZXM2	W601_vs_DMSO	complete	0.522264	0.2268	0.817727	19.9108	3.54065	0.000810053	0.254425	-0.621526	12	SEA1	G3	stabilised	43
	2	Q8IAZ2	W601_vs_DMSO	complete	0.569629	0.231909	0.90735	20.1078	3.37856	0.00132928	0.254425	-1.05777	12	PF3D7_0815500	G3	stabilised	14
	3	Q8IHZ5	W601_vs_DMSO	complete	-0.711985	-1.14264	-0.281328	19.9931	-3.31291	0.00163357	0.26048	-1.23701	12	SUB2	G3	destabilised	17
	4	O77345	W601_vs_DMSO	complete	-0.582994	-0.990799	-0.175189	19.0185	-2.86974	0.00595679	0.616728	-2.35635	12	RPN12	G3	destabilised	9
	5	Q8II73	W601_vs_DMSO	complete	-0.482768	-0.824288	-0.141249	20.9545	-2.83153	0.00641714	0.616728	-2.42809	12	SpdSyn	G3	destabilised	14
	6	Q8IK07	W601_vs_DMSO	complete	-0.220062	-0.377288	-0.0628355	23.7626	-2.80361	0.00692391	0.616728	-2.49342	12	PF3D7_1002900	G3	destabilised	10
	7	Q8I5Y3	W601_vs_DMSO	complete	0.599992	0.170443	1.02954	20.8245	2.79788	0.00703225	0.616728	-2.50675	12	EIF3C	G3	stabilised	25
	8	Q8I6Z5	W601_vs_DMSO	complete	1.02716	0.79876	1.25556	21.9942	9.01161	1.9445e-12	5.31822e-09	13.9366	12	PMV	G2	stabilised	20
	9	Q8II53	W601_vs_DMSO	complete	0.954412	0.600522	1.3083	19.1562	5.40642	1.47907e-06	0.00202263	4.09618	12	SR1	G2	stabilised	6
	10	Q8I255	W601_vs_DMSO	complete	-0.211575	-0.321558	-0.101592	21.923	-3.85479	0.000304295	0.277415	-0.00293689	12	PSOP24	G2	destabilised	46
	11	Q8I377	W601_vs_DMSO	complete	0.626899	0.292297	0.961501	21.4967	3.75433	0.000419492	0.286828	-0.251029	12	ClpY	G2	stabilised	21
	12	Q8IDT3	W601_vs_DMSO	complete	-0.780822	-1.29113	-0.270512	16.9981	-3.08521	0.00353978	0.968131	-1.8782	12	PF3D7_1340300	G2	destabilised	3
	13	C6KSS4	W601_vs_DMSO	complete	-0.521333	-0.874744	-0.167922	17.6596	-2.95595	0.00457615	0.998758	-2.08651	12	SAS6	G2	destabilised	6
	14	O77366	W601_vs_DMSO	complete	-0.379923	-0.641857	-0.117988	19.7051	-2.90646	0.00525106	0.998758	-2.19108	12	CCR4-4	G2	destabilised	8
	15	C6S3F2	W601_vs_DMSO	complete	0.436331	0.130173	0.742488	21.258	2.85702	0.00605138	0.998758	-2.29785	12	PF3D7_1116100	G2	stabilised	8
	16	O97289	W601_vs_DMSO	complete	-0.450848	-0.770771	-0.130926	17.8933	-2.83019	0.0066706	0.998758	-2.36788	12	PF3D7_0321500	G2	destabilised	3
	17	Q8IM16	W601_vs_DMSO	complete	0.241098	0.0652702	0.416926	25.3525	2.7477	0.00808926	0.998758	-2.51821	12	PMIV	G2	stabilised	15
	18	C0H4T6	W601_vs_DMSO	complete	-0.385136	-0.671468	-0.0988041	21.6392	-2.6953	0.0092997	0.998758	-2.6233	12	PPM5	G2	destabilised	16
	Table S1. Intact-cell thermal PISA profiling hits with WEHI-601 treatment
